# Identification of suitable reference genes for qPCR expression analysis on the gonads of the invasive mussel *Limnoperna fortunei*

**DOI:** 10.1101/835447

**Authors:** Juliana Alves Americo, Luana Tatiana Albuquerque Guerreiro, Tayssa Santos Gondim, Yasmin Rodrigues da Cunha, Inês Julia Ribas Wajsenzon, Luana Ferreira Afonso, Giordano Bruno Soares-Souza, Mauro de Freitas Rebelo

**Author notes:** Corresponding author: (MFR).

## Abstract

*Limnoperna fortunei* — popularly known as the Golden mussel — is an aggressive invasive species that has been causing environmental damage and adversely affecting economic sectors dependent on freshwater ecosystems in South America. As a non-model species, knowledge about its biology is very limited, especially molecular mechanisms that contribute to its invasiveness, such as its high reproduction rate. Quantitative PCR (qPCR) is considered the gold standard technique to determine gene expression levels and its accuracy relies on the use of stably expressed reference genes for data normalization and to minimize technical variability. Our goal was to identify reliable reference genes to perform gene expression analysis on the gonads of *L. fortunei*. The stability of five candidate genes (*RPS3, EF1a, HS6ST3B, NAPA* and *UBE2F*) in the gonads of male and female mussels was evaluated by using two algorithms, Bestkeeper and Genorm. Results show that *NAPA*, *UBE2F* and *RPS3* genes are stable enough to compose a reliable normalization factor for gene expression analyses comparing both sexes. *HS6ST3B* and *NAPA* were found to be more stable in female gonads; thus, their application as a normalization factor is preferable for studies limited to female processes only.
