## Supplementary material for "Identification of suitable reference genes for qPCR expression analysis on the gonads of the invasive mussel *Limnoperna fortunei*": S1 Table

### Sheet: Sheet1
S1 Table: Transcript region amplified by qPCR (amplicon sequences) using the primers described in this study
RNA-seq Transcript ID	L. fortunei protein ID	Gene name	Amplicon sequence
GGt_755971_c0_g1_i1	itr6_12618_p.g54.t1	HS6ST3B	CAAGGTGGCGGACTAGTTGAGGTTGTTACTTACARTATCTACTATTGATAGCGTGCCTGTCAATACTGATATGGGGGTTTGAGCCTTCAGCCAGTGT
DNt_685619_c0_g1_i1	itr6_4753_pi.g1370.t1	UBE2F	GATGGTGAAGTCTGCCTCAGTTTATTACGTCAGAGTTCATATGATAGTTTAGGATGGGCACCTACTAGAAGACTGA
DNt_712450_c0_g1_i1	itr6_3297_pi.g682.t1	NAPA	TTGCAGATGCACGAGAATGCAAACTTGTTCAGAAAATAATGGCAGCTCTTGAAGAAGAGAA
DNt_730425_c0_g1_i1	itr6_5051_pi.g1183.t1	RPS3	CGTCAACATGGCTAACCCAATAAGCAAAAAGAGGAAGTTTGTGGCTGATGGAGTATTCAAGGCTGAATTGAACAACTTCCTGACAAGGGAACTTGCTGAAGATGGCTACAGCGGGGTTGAAGTTAGA
DNt_467182_c0_g1_i1	itr6_1092_pi.g1740.t1	EF1α	ACACCGAACCACCATTCAGTGGGGCCCGTTTTGATGAAATTCAAAATGAAGTATCACAATACCTTAAAAAGATTGGTTACAATCCAAAGGCTGTTGCCTTTGTTCCTATTTCTGGTTGGCACGGAGA
